# The *hiuABC* Operon Mediates Xenosiderophore Utilization in *Caulobacter crescentus*

**DOI:** 10.1101/2025.09.04.674318

**Authors:** Sergio Hernandez-Ortiz, Aretha Fiebig, Sean Crosson

## Abstract

*Caulobacter* species are common residents of soil and aquatic ecosystems, where bioavailable iron is often extremely limited. Like other diderm bacteria, *C. crescentus* can acquire Fe(III) via outer-membrane TonB-dependent transporters (TBDTs) that recognize and import ferric siderophore complexes. Although *C. crescentus* is not known to synthesize siderophores, it encodes multiple TBDTs that are transcriptionally regulated by the ferric uptake repressor (Fur), suggesting it acquires iron by scavenging xenosiderophores produced by neighboring microbes. To identify *C. crescentus* genes required for xenosiderophore utilization, we developed a barcoded transposon screen using ferrioxamine B (FXB), a hydroxamate-family siderophore produced by soil actinomycetes, as a model substrate. This screen identified *hiuABC*, a conserved, Fur-regulated operon that supports FXB-dependent iron acquisition. We provide evidence that *hiuA* encodes the primary TBDT responsible for uptake of ferrioxamines and ferrichrome (FC), structurally distinct members of the hydroxamate siderophore family. *hiuB* encodes a PepSY-domain protein with structural similarity to *Pseudomonas aeruginosa* FoxB, a known periplasmic ferri-siderophore reductase. *hiuC* encodes a small, hypothetical membrane protein predicted to form a functional complex with HiuB in the inner membrane. Both *hiuB* and *hiuC* are required for utilization of FXB and ferrioxamine E (FXE), indicating a shared role in iron acquisition from ferrioxamines. Surprisingly, utilization of FC as an iron source required *hiuB* but not *hiuC*, suggesting a substrate-specific role for HiuC in ferri-siderophore processing. We conclude that the conserved *hiuABC* operon encodes a set of proteins that enable bacteria to acquire iron from structurally diverse hydroxamate-family siderophores.

**Importance:** Iron is often a limiting nutrient due to its poor solubility in the presence of oxygen. To overcome this, some microbes produce specialized molecules known as siderophores, which tightly bind and solubilize iron, facilitating its uptake into the cell. *Caulobacter* species are common in freshwater, marine, and soil environments, and there is emerging evidence they play important roles in plant-associated microbial communities. Here we report the discovery of a three-gene system that allows *C. crescentus* to acquire iron from a set of siderophores produced by select soil bacteria and fungi. We define functional roles for each protein component of this system, which informs a mechanism by which *Caulobacter* can pirate iron-scavenging molecules produced by its neighbors.
