## Supplementary material for "The *hiuABC* Operon Mediates Xenosiderophore Utilization in *Caulobacter crescentus*": Table S2

### Sheet: Plasmids and primers
Table S2: Strains, plasmids, and primers
Strain number	E. coli genotype	Primers used to make plasmid (restriction sites underlined)	Reference	Notes
FC0003	MT607 / pRK600		M.R.K. Alley	ChlorR,Helper strain for tri-parental conjugations, confers Tra functions
FC0055	DH10B / pNPTS138		M.R.K. Alley	Allele replacement plasmid, KanR, sacB
MTLS4361	TOP10 / pXGFPC2		Thanbichler et al. (2007)	Integrates at xylose locus, KanR
FC3720	WM3064 / pTNS3		Choi et al. (2008)	DAP auxotroph donor strain. Plasmid carries Tn7 transposase for use with miniTN7 cassette.
FC2484	TOP10 / pUC18-mTn7K		Myeni et. Al (2013)	AmpR/CarbR in backbone, KanR in miniTN7 casette
FC3729	TOP10 / pPTM056		McLaughlin et al. (2022)	Fluorescent transcriptional reporter, ChlorR
FC4506	TOP10 / pNPTS138-∆hiuB (for use in hiuA+ cells)	CTAGCGAATTCGTCGGCGAGATCCTGTCG	This study	KanR
		AGGATGACGATCGTCCGGGCCTTCATCGG
		AGGCCCGGACGATCGTCATCCTGGCGTCG
		GCGCCAAGCTTTTCGTCAACACCGACGAGG
FC4507	TOP10 / pNPTS138-∆hiuC	CTAGCGAATTCCCTGCTTCTGATCGTGGC	This study	KanR
		GTCGCGATCACGAACACCTGCCAGAGGGTCAG
		GGCAGGTGTTCGTGATCGCGACCGTCTGG
		GCGCCAAGCTTTCACCGAAGCCCTGTTCG
FC4508	TOP10 / pNPTS138-∆hiuB (for use in ∆huiA cells)	CTAGCGAATTCGGACTATCGCGGCTATGTCG	This study	KanR
		AGGATGACGATCGTCCGGGCCTTCATCGG
		AGGCCCGGACGATCGTCATCCTGGCGTCG
		GCGCCAAGCTTTTCGTCAACACCGACGAGG
FC4509	TOP10 / pXGFPC2-PhiuABC-hiuA	CGTTCGAATTCGGACTATCGCGGCTATGTCG	This study	KanR
		TGCATGGTACCCTAGAAGTCCGTGCTGATCGA
FC4510	TOP10 / pXGFPC2-PhiuABC-hiuB	CGTTCGAATTCGGACTATCGCGGCTATGTCG	This study	KanR
		GGGCCTTCATCGGAGGATCCTAATATTGCGAGTG
		GGATCCTCCGATGAAGGCCCGGACGCTC
		TGCATGGTACCTCATCGCGCGACCTTCCGCTT
FC4511	TOP10 / pXGFPC2-PhiuABC-hiuC	CGTTCGAATTCGGACTATCGCGGCTATGTCG	This study	KanR
		CGGTCTTCATCGGAGGATCCTAATATTGCGAGTG
		GGATCCTCCGATGAAGACCGGTCACCATCTG
		TGCATGGTACCGGTCCGTCCTAGCGCCGC
FC4512	WM3064 / pUC18-mTn7K-PhiuABC-hiuABC	CGTTCGAATTCGGACTATCGCGGCTATGTCG	This study	AmpR/CarbR
		TGCATGGTACCCGTTAGGGGTCCGTCCTAGC
FC4513	TOP10 / pPTM056-PhiuABC-mNeonGreen	ATCTCGAGCTCGTTCATCCTTCTCCCCCTGC	This study	ChlorR
		TGATTGAATTCCGGAGGATCCTAATATTGCGAGTG
FC4514	TOP10 / pPTM056-PhutA-mNeonGreen	ATCTCGAGCTCTGGACAAACCCCAAGCGC	This study	ChlorR
		TGATTGAATTCCGAGATCCCCTCTAAACACTAAAAC
Strain number	C.crescentus genotype		Reference	shorthand name
FC0019	CB15		Poindexter (1964)	WT
FC4210	CB15 ΔcciT ΔCCNA_00138 ΔhutA hiuA+		Hernandez-Ortiz (2025)	∆∆∆ hiuA+
FC4211	CB15 cciT+ ΔCCNA_00138 ΔhutA ΔhiuA		Hernandez-Ortiz (2025)	∆∆∆ cciT+
FC4212	CB15 ΔcciT ΔCCNA_00138 hutA+ ΔhiuA		Hernandez-Ortiz (2025)	∆∆∆ hutA+
FC4213	CB15 ΔcciT CCNA_00138+ ΔhutA ΔhiuA		Hernandez-Ortiz (2025)	∆∆∆ 138+
FC4214	CB15 ΔcciT ΔCCNA_00138 ΔhutA ΔhiuA		Hernandez-Ortiz (2025)	∆∆∆∆
FC4219	CB15 / pPTM056 PfeoAB-mNeonGreen		Hernandez-Ortiz (2025)
FC4220	CB15 / pPTM056-PcciT-mNeonGreen		Hernandez-Ortiz (2025)
FC4515	CB15 / pPTM056-PhiuABC-mNeonGreen		This study
FC4516	CB15 / pPTM056-PhutA-mNeonGreen		This study
FC4517	CB15 ΔcciT ΔCCNA_00138 ΔhutA ΔhiuB		This study	∆∆∆ hiuA+ ∆hiuB
FC4518	CB15 ΔcciT ΔCCNA_00138 ΔhutA ΔhiuC		This study	∆∆∆ hiuA+ ∆hiuC
FC4519	CB15 ΔcciT ΔCCNA_00138 ΔhutA ΔhiuA xylX::pXGFPC2-PhiuABC-hiuA		This study	∆∆∆∆ xylX::hiuA
FC4520	CB15 ΔcciT ΔCCNA_00138 ΔhutA ΔhiuA glmS::pUC18-mTn7K-PhiuABC-hiuABC		This study	∆∆∆∆ glmS::hiuABC
FC4521	CB15 ΔcciT ΔCCNA_00138 ΔhutA ΔhiuB xylX::pXGFPC2-PhiuABC-hiuB		This study	∆∆∆ hiuA+ ΔhiuB xylX::hiuB
FC4522	CB15 ΔcciT ΔCCNA_00138 ΔhutA ΔhiuB glmS::pUC18-mTn7K-PhiuABC-hiuABC		This study	∆∆∆ hiuA+ ΔhiuB glmS::hiuABC
FC4523	CB15 ΔcciT ΔCCNA_00138 ΔhutA ΔhiuC xyl::pXGFPC2-PhiuABC-hiuC		This study	∆∆∆ hiuA+ ΔhiuC xylX::hiuC
FC4524	CB15 ΔcciT ΔCCNA_00138 ΔhutA ΔhiuA ΔhiuB		This study	∆∆∆∆ ΔhiuB
FC4525	CB15 ΔcciT ΔCCNA_00138 ΔhutA ΔhiuA ΔhiuC		This study	∆∆∆∆ ΔhiuC
References
Choi KH, Mima T, Casart Y, Rholl D, Kumar A, Beacham IR, Schweizer HP. 2008. Genetic tools for select-agent-compliant manipulation of Burkholderia pseudomallei. Appl Environ Microbiol. 74:1064-75. doi: 10.1128/AEM.02430-07. PMID: 18156318; PMCID: PMC2258562.
Hernandez-Ortiz S, Ok K, O'Halloran TV, Fiebig A, Crosson S. 2025.A co-conserved gene pair supports Caulobacter iron homeostasis during chelation stress. J Bacteriol. 207:e0048424. doi: 10.1128/jb.00484-24. PMID: 40084995; PMCID: PMC12004947.
McLaughlin M, Hershey DM, Reyes Ruiz LM, Fiebig A, Crosson S. 2022. A cryptic transcription factor regulates Caulobacter adhesin development. PLoS Genet. 18:e1010481. doi: 10.1371/journal.pgen.1010481. PMID: 36315598; PMCID: PMCPMC9648850.
Myeni S, Child R, Ng TW, Kupko JJ 3rd, Wehrly TD, Porcella SF, Knodler LA, Celli J. 2013. Brucella modulates secretory trafficking via multiple type IV secretion effector proteins. PLoS Pathog. 9:e1003556. doi: 10.1371/journal.ppat.1003556. PMID: 23950720; PMCID: PMC3738490.
Poindexter JS. 1964. Biological Properties and Classification of the Caulobacter Group. Bacteriol Rev. 28:231-95. PMID: 14220656; PMCID: PMCPMC441226.
Thanbichler M, Iniesta AA, Shapiro L. 2007. A comprehensive set of plasmids for vanillate- and xylose-inducible gene expression in Caulobacter crescentus. Nucleic Acids Res. 35:e137. doi: 10.1093/nar/gkm818. PMID: 17959646; PMCID: PMC2175322.
